# ZMYND11 Functions in Bimodal Regulation of Latent Genes and Brain-like Splicing to Safeguard Corticogenesis

**DOI:** 10.1101/2024.10.15.618524

**Authors:** Xuyao Chang, Wenqi Li, Satoshi Matsui, Cindy Huynh, Gustav Y. Cederquist, Lorenz Studer, Makiko Iwafuchi, Amelle Shillington, Constantinos Chronis, Jason Tchieu

## Abstract

Despite the litany of pathogenic variants linked to neurodevelopmental disorders (NDD) including autism (ASD) and intellectual disability^1,2^, our understanding of the underlying mechanisms caused by risk genes remain unclear. Here, we leveraged a human pluripotent stem cell model to uncover the neurodevelopmental consequences of mutations in *ZMYND11*, a newly implicated risk gene^3,4^. ZMYND11, known for its tumor suppressor function, encodes a histone-reader that recognizes sites of transcriptional elongation and acts as a co-repressor^5,6^. Our findings reveal that ZMYND11-deficient cortical neural stem cells showed upregulation of latent developmental pathways, impairing progenitor and neuron production. In addition to its role on histones, ZMYND11 controls a brain-specific isoform switch involving the splicing regulator RBFOX2. Extending our findings to other chromatin-related ASD risk factors revealed similar developmental pathway activation and splicing dysregulation, partially rescuable through ZMYND11’s regulatory functions.
