## Supplementary material for "ZMYND11 Functions in Bimodal Regulation of Latent Genes and Brain-like Splicing to Safeguard Corticogenesis": Supplementary Table 4.xlsx

### Sheet: qPCR primers
	Sequence
GAPDH-FW	GTCTCCTCTGACTTCAACAGCG
GAPDH-RV	ACCACCCTGTTGCTGTAGCCAA
SOX1-FW	GAGTGGAAGGTCATGTCCGAGG
SOX1-RV	CCTTCTTGAGCAGCGTCTTGGT
FOXG1-FW	CAACGGCATCTACGAGTTCA
FOXG1-RV	TGTTGAGGGACAGATTGTGG
GBX2-FW	AAGGCTTCCTGGCCAAAG
GBX2-RV	TTGACTCGTCTTTCCCTTGC
SOX10-FW	CCAGTACCCGCACCTGCACA
SOX10-RV	TGCTGCATACGGAGCCGCTC
SIX1-FW	AGGTCAGCAACTGGTTTAAGAACC
SIX1-RV	GAGGAGAGAGTTGGTTCTGCTTG
TFAP2A-FW	GACCTCTCGATCCACTCCTTAC
TFAP2A-RV	GAGACGGCATTGCTGTTGGACT
OTX2-FW	AGAGGAGGTGGCACTGAAAA
OTX2-RV	GCTGTTGTTGCTGTTGTTGG
HOXB4-FW	CTGGATGCGCAAAGTTCACGTG
HOXB4-RV	CGTGTCAGGTAGCGGTTGTAGT
SOX17-FW	ACGCTTTCATGGTGTGGGCTAAG
SOX17-RV	GTCAGCGCCTTCCACGACTTG
CDX2-FW	ACAGTCGCTACATCACCATCCG
CDX2-RV	CCTCTCCTTTGCTCTGCGGTTC
TBXT-FW	TGCTTCCCTGAGACCCAGTT
TBXT-RV	GATCACTTCTTTCCTTTGCATCAAG
MIX1L-FW	GGTACCCCGACATCCACTTG
MIX1L-RV	TAATCTCCGGCCTAGCCAAA
FOXA1-FW	GCAATACTCGCCTTACGGCT
FOXA1-RV	TACACACCTTGGTAGTACGCC
HHEX-FW	GGCAAACCTCTACTCTGGAGC
HHEX-RV	GTCGTTGGAGAATCTCACCTG
FOXF1-FW	AGCAGCCGTATCTGCACCAGAA
FOXF1-RV	CTCCTTTCGGTCACACATGCTG
HAND1-FW	GAGAGCATTAACAGCGCATTCG
HAND1-RV	CGCAGAGTCTTGATCTTGGAGAG
MESP1-FW	TCGAAGTGGTTCCTTGGCAGAC
MESP1-RV	CCTCCTGCTTGCCTACAAAGTGTC
PTBP1-FW	CTCCAAGTTCGGCACAGTGTTG
PTBP1-RV	CAGGCGTTGTAGATGTTCTGCC
RBFOX2-FW	CCAGCTTTCAAGCAGATGTGTCC
RBFOX2-RV	CAAATGGGCTCCTCTGAAAGCG
PTBP2-FW	AGTGGGTATGCCTGGAGTCTCA
PTBP2-RV	TCTTCACACGCTGCACATCTCC
SRSF1-FW	TATCCGCGACATCGACCTCAAG
SRSF1-RV	AAACTCCACCCGCAGACGGTAC
SRSF10-FW	GGAGGAGATCAAGAAGTCGGTC
SRSF10-RV	TGTCGGAATGGCTTCTGCTACG
SRSF4-FW	CAGATTAGTTGAAGACAAGCCAGG
SRSF4-RV	CACTTCGGCTTCTGCTCTTACG
ELAVL1-FW	TGTTCTCTCGGTTTGGGCGGAT
ELAVL1-RV	TCTTCTGCCTCCGACCGTTTGT
EFTUD2-FW	CGCCACATTGTGGATGAGGTCA
EFTUD2-RV	TGGCAAAGGAGACCAGCGTGAA
NOVA2-FW	AGCCACCATCAAGCTCTCCAAG
NOVA2-RV	CATCGCTTGTGGGATTTCTCGG
ELAVL4-FW	CCCAGAAGGAACTGGAGCAACT
ELAVL4-RV	CCTTTGATGGCTTCTTCTGCCTC

### Sheet: semi-qPCR primers
	Sequence
L1CAM_e3-FW	TGCTTATCCAGATCCCCGAG
L1CAM_e3-RV	TCTGTGGGGAAGACAACCAG
L1CAM_e28-FW	GGCCCGACCGATGAAAG
L1CAM_e28-RV	TTGATGTCCCCGTTGAGC
CLSTN1_e11-FW	TGTGACTGAGGATTACCCGCT
CLSTN1_e11-RV	GAACGGAGAGTTAAGCCAGCC
MYL6_e6-FW	GTGAGAAGATGACAGAGGAAGAAGT
MYL6_e6-RV	GAAGGTCCTCAGCCATTCAG
CTTN_e11-FW	ACTATGTGAAAGGGTTTGGAGGA
CTTN_e11-RV	TCCATCCGATCCTTCTGCACC
MEAF6_e6-FW	GGATCTGTGCAGGGAGTGAAAC
MEAF6_e6-RV	GCTCGTGGTTTTTTGTTTAACTTCAGATC
ABI2_e8-FW	CAGTGGGAGTAGTGGAGGGAG
ABI2_e8-RV	TCTGAAGGCTTGTTTGTGAAGT
MXRA7_e4-FW	CAAATACAGCCCCGGGAAGC
MXRA7_e4-RV	GACTCCTCTCTGGGGTTTCCG
APP_e7_e8-FW	AGGAGGAAGAAGTGGCTGAGG
APP_e7_e8-RV	TTCTCATCCCCAGGTGTCTCG
GIT2_e16-FW	GCCCATGTCCATGTACGAGAC
GIT2_e16-RV	ATGTCGTTGGGAGTGTTGTCG
CLASP2_e18-FW	GAGCAGCAGAGACACAAGTCC
CLASP2_e18-RV	GCCTCCTCCACATCAGAACCT
MPZL1_e5-FW	CCTAGGTCTCACTCTGCTCATCAG
MPZL1_e5-RV	GCTACATTTTCTGCACGAGAGTCC
DNM2_e14-FW	ACAAGAAGAGAGCCATCCCCA
DNM2_e14-RV	AACCAGTACTCCTTGGAGCCG
NEO1_e21-FW	ATCCAGGCACGGAACTCAAAG
NEO1_e21-RV	GTCGGATCCTAGGTCTGGCAG
CLTB_e5-FW	GAACAGGAATGGCGGGAGAAG
CLTB_e5-RV	CTGGGGTCTCCTCCTTGGATT
SYNGAP1_e14-FW	GCTGAGATGCAGGGCTACATG
SYNGAP1_e14-RV	GGGGTGGACGGCTTACATAGA
HNRNPDL_e7-FW	TTATGGCAAGGCATCTCGAGG
HNRNPDL_e7-RV	ACACAGATAGCAAAGGACAAAGT
MYO18A_e40-FW	CTGCTAACCAGAGCCTGCAG
MYO18A_e40-RV	AGCTCCGAGTCCACATCAGAG
MYO18A_e11-FW	TGGTTCATTCTGGCTGCCATC
MYO18A_e11-RV	CAGTAGGTACGCAGCCTTCTG
ATP6V0A1_e19-FW	CTCTCCACCCACTCAGAGGAC
ATP6V0A1_e19-RV	GCAAGTAGGAGGCAGTGTTGG

### Sheet: shRNA
	Sequence
shPTBP1	ACGCGGAGAGAACCGATTAAA
shRBFOX2	AGACATTAGGAGCCGATAAAT
shPTBP2	CCCTAGATGGTCAGAATATTT
shSRSF1	ACTGCCTACATCCGGGTTAAA
shSRSF10	ACAACTATAGAAGATCGTATA
shSRSF4	CGCACAGAGTACAGACTTATT
shELAVL1	TTGTTAGTGTACAACTCATTT
shEFTUD2	GCCTCTCACAGAACCCATTAT
shNOVA2	CTTAACACGCTGGCAAGTTAC
shELAVL4	AGCCAGTGTTGCCTAAGTATT
shNT	TCTCGCTTGGGCGAGAGTAAG
shMEAF6_L	GGCATGTTTGATTATGACTTT
shMEAF6_S	GGCACAGGATTGATCTGAAGT
shCTTN_L	GGTTTGATTACAAGGAGAAGC
shCTTN_S	AAAGACTACTCCAAAGGATTC
shL1CAM_e3_L	GGAATATGAAGGACACCATGT
shL1CAM_e3_S	CCGAGGAATTGATGGAGCCAC
shL1CAM_e28_L	GGTCCCTGGAGAGTGACAACG
shL1CAM_e28_S	GCGAGTACAGTGACAACGAGG

### Sheet: sgRNA & genomic seq primers
	Sequence
For ZMYND11 editing
sgRNA_ZMYND11	AGCTAAGCTCAGCTGACGGG
ZMYND11_FW	CGCTGATTTGGGACTATTTTGAACATATC
ZMYND11_RV	GATGGCATCAACATTATCTGGCATGG
ZMYND11_seq	GGAAGAGTTGCGTATTGAAGACTTTTCC
For insertion of M2rtTA into AAVS1 loci
sgRNA_AAVS1	GGGGCCACTAGGGACAGGAT
AAVS1_FW	CTAACGCTGCCGTCTCTCTC
AAVS1_RV	CCACAGTTGGAGGAGAATCC
M2rtTA_FW	TGACGCTCTTGACGATTTTG
For validation of Class I and Class II mutant clones
UMOD_FW	CCAGCTTCTCCCCATCCTAT
UMOD_RV	CTCAAAGGCATTGGGTCCTA
UMOD_seq	GTAAGTTAGTTTTCCTCTCTTTGATCCTC
ASH1L_FW	GCCTCTCGTATAGCAGCAGA
ASH1L_RV	ACCTGCCAAAGGACAACTCAT
ASH1L_seq	GACCCTTCAAAGTTGTACAAGAAAGCAG
DEAF1_FW	CGATGGCTTTTCACCCCCAG
DEAF1_RV	CGGGCAAAACACGTTTCAGAATAG
DEAF1_seq	GTTTTTCCGCCGTTGAAGGAGG
RELN_FW	CCCACAACAAGGACAGTGGTAAAG
RELN_RV	TTGTTGAGATCACAGTGACACG
RELN_seq	CATTCCAATGAAAATCAGGTAGCAGCATC
CUL3_FW	TTTTTGGAGTACATTGGCACA
CUL3_RV	TCAGTGTTCCCCAAACCAAT
CUL3_seq	GTAGAAACCCAGCTAAAAGCAAAAACAC
KDM5B_FW	TTGGCCGTTTCTCACTGAAT
KDM5B_RV	GAAGCAAAATATTCCACAAGGCTTCAAG
KDM5B_seq	ACCTGGCTGAGCAATAAGTTC
ASXL3_FW	TGCATCCAGGGATTTAGGTG
ASXL3_RV	GGCTGAAATGGGAGTGCTTTC
ASXL3_seq	GTGCCTCCTCTGTGATCATGTATG
CHD8_FW	GTGCTGAAGAAAAAATCCTAACAG
CHD8_RV	AGCCTTATCCAACCCCAAC
CHD8_seq	GATGGTGCGCTGCCTAGACATC
DYRK1A_FW	GAATGCTGGCGATGTTGTTT
DYRK1A_RV	TGTTTTCCCAATCCATAATCC
DYRK1A_seq	GTCTTAAAGGTTGTTGCTGTTGC
SUV420H1_FW	ACAAAAAGGGGAGGCAAAGT
SUV420H1_RV	TGGAGGAAGAGGAATAAAATCG
SUV420H1_seq	GACGACGCGGTACCAGATTTG
KMT2A_FW	GAGGCAAATTTTGGGTGAAA
KMT2A_RV	TCGGGCAATTTTAATTGGAG
KMT2A_seq	GGAGACCCGAAGGGGTCTTTATC

### Sheet: Class I & II mutant clones
Name	Class	Clone	Mutation
UMOD	Control	1	1bp ins
UMOD	Control	2	1bp del
UMOD	Control	3	1bp del
ASH1L	I	1	1bp ins
DEAF1	I	1	5bp del
RELN	I	1	1bp ins
RELN	I	2	11bp del
CUL3	I	1	1bp ins / WT
KDM5B	I	1	1bp del
KDM5B	I	2	10bp del
ASXL3	I	1	1bp ins
CHD8	II	1	1bp ins / WT
DYRK1A	II	1	1bp ins
KMT2A	II	1	1bp del
SUV420H1	II	1	8bp del
