## Supplementary material for "ZMYND11 Functions in Bimodal Regulation of Latent Genes and Brain-like Splicing to Safeguard Corticogenesis": Supplementary Table 5.xlsx

### Sheet: Antibody Dilution
	IF	WB	Flow Cytometry	CUT&RUN
NANOG	1:100
SOX2	1:500
ZMYND11 (Sigma)		1:1000		1:40
ZMYND11 (Thermo)		1:1000
FOXG1	1:500		1:600
PAX6	1:300
SP8	1:250
TBR2 (Invitrogen)	1:100		1:300
TBR2 (Abcam)			1:300
TBR1	1:1000		1:600
CD133-PE			1:100
FLAG			1:600	1:50
MAP2	1:200
TUJ1	1:1000
SYN1	1:1000
VGLUT2	1:500
pSMAD1/5/9		1:1000
SMAD1		1:1000
GAPDH		1:4000
Rabbit IgG				1:50
Mouse IgG				1:50
H3K27me3				1:50
H3K36me3 (AM)				1:50
H3K36me3 (Epi)				1:50
H3K36me3 (Abcam)				1:50
BrdU-FITC			1:10
BrdU-Alexa Fluor 647			1:20
Secondary Antibodies	1:1000		1:500
HRP Antibodies		1:10000
